# Exaptation of inactivated host enzymes for structural roles in orthopoxviruses and novel protein folds revealed by protein structure modeling

**DOI:** 10.1101/2022.11.22.517515

**Authors:** Pascal Mutz, Wolfgang Resch, Guilhem Faure, Tatiana G. Senkevich, Eugene V. Koonin, Bernard Moss

**Author notes:** These authors have contributed equally to this work (Pascal Mutz, Wolfgang Resch).

## Abstract

Viruses with large double-stranded DNA genomes appear to have captured the majority of their genes from the hosts at different stages of evolution. The origin of many virus genes is readily detected through highly significant sequence similarity with cellular homologs. This is the case, in particular, for virus enzymes, such as DNA and RNA polymerases or nucleotide kinases, that retain their catalytic activity after capture by an ancestral virus. However, a large fraction of virus genes have no readily detectable cellular homologs so that their origin remains enigmatic. We sought to explore potential origins of proteins of unknown provenance encoded in the genomes of orthopoxviruses, a thoroughly studied virus genus which includes major human pathogens. To this end, we used AlphaFold2, to predict the structures of all 214 proteins encoded by orthopoxviruses. Among the proteins of unknown provenance, structure prediction yielded a clear indication of origin for 14, along with validating several inferences previously made by sequence analysis. The major trend that emerges from these findings is the exaptation of enzymes from cellular organisms for non-enzymatic, structural roles in virus reproduction which is accompanied by disruption of catalytic sites and overall drastic divergence which precludes detection of homology at the sequence level. Among the 16 orthopoxvirus proteins found to be inactivated enzyme derivatives, are the poxvirus replication processivity factor A20, an inactivated derivative of bacterial NAD-dependent DNA ligase; major core protein A3, an inactivated deubiquitinase; F11, an inactivated prolyl hydroxylase; and more similar cases. However, for nearly one third of the orthopoxvirus virion proteins, no significantly similar structures were identified, suggesting exaptation with subsequent major structural rearrangement, yielding novel protein folds.
