## Supplementary file 1 for "Exaptation of inactivated host enzymes for structural roles in orthopoxviruses and novel protein folds revealed by protein structure modeling"

### Sheet: Sheet1
OPG	GB# GRI	GRI aa	Protein domain structure, localization, function	Dali Z score a	rmsd a	hit a	origin of hit b	size/fold c	category	mean plddt	VACV-Cop	VACV WR	VACVWR	CPXV Bri	CPXV-Bri
1	CAA64086	254.667	PIE domain, chemokine binding protein	5.3	3	SCHMA/AFDB:AF-A0A3Q0KMF6-F1	cellular	L,S	Origin unknown	86.17	C23L/B29R	F	1/218*	1	CPXV003
2	CAA64087.2	350.667	TNF-a receptor homolog and PIE domains, hemokine binding protein, CrmB	15.5	28.6	DRAME/AFDB:AF-A0A0N4UE15-F1	cellular & viral	L,S	Conservative exaptation	88.47	C22L/B28R	D	2-4/215-217*	1	CPXV005
3	CAA64088.2	586	ANK and PRANC domains, binds to the NF-κB p105 subunit and to SCP1	20.6	3.8	SCHMA/AFDB:AF-G4VRL9-F1	cellular & viral	L,S	Conservative exaptation	88.45	C19L-C21L/B25R-B27R	D	5-8/214-211*	1	CPXV006
4	CAA64089.2	671.667	ANK and PRANC domains	16.4	1.9	DANRE:AF-E9QH26-F1	cellular & viral	L,S	Conservative exaptation	87.2	C17L-C18L/B23R-24R	X		1	CPXV008
5	CAD90589.1	152.667	Bcl-2 domain, host range factor	9.7	3.4	3pk1-C	cellular & viral	I,S	Conservative exaptation	90.75	C16L/B22R	X		1	CPXV009
6	CAA64091.2	218.667	Bcl-2 domain	7.5	6.9	MOUSE:AF-D0QMC3-F1	cellular & viral	L,S	Conservative exaptation	81.75		X		1	CPXV010
7	ABD97354	191	PIE domain	5.1	3	SCHMA/AFDB:AF-A0A3Q0KMF6-F1	cellular	I,S	Origin unknown	82.83		X		X
8	CAD90590.1	272.667	BTB domain, no kelch domain	18	2.3	swissprot/AFDB:AF-P50449-F1	cellular & viral	L,S	Conservative exaptation	92.94		X		X
9	CAA64093.2	661	Ankyrin and PRANC domains	18.3	13.7	RAT:AF-Q80WY6-F1	cellular & viral	L,S	Conservative exaptation	76.39		D		1	CPXV011
10	ABD97357.1	160	C-type lectin-like, putative decoy ligand for NK cell inhibitory receptor	21.6	2.9	ARATH:AF-F4IZ01-F1	cellular & viral	I,S	Conservative exaptation	92.89		X		F
10a	NP_619801.1	69	Type II TM, TAP inhibitor, inhibits peptide loading on MHC I and antigen presentation	6.2	5.7	RAT:AF-B7TXW5-F1	cellular	S,D	Conservative exaptation	64.67		X		1	CPXV012
11	CAA64082.1	520.667	BTB and Kelch domains	36.7	2.6	swissprot/AFDB:AF-L0P323-F1	cellular & viral	L,S	Conservative exaptation	86.57		X		1	CPXV013
12	CAA64083.1	201.667	PIE domain, SCP-2	22.8	1.5	3on9-B	viral	L,S	Origin unknown	83.78		X		1	CPXV014
13	CAA64084.1	110.667	TNFR vCD30 homolog, binds CD153, prevents CD30/CD153 interaction	10.2	14.4	DRAME/AFDB:AF-A0A0N4UF47-F1	cellular & viral	I,S	Conservative exaptation	86.24		X		1	CPXV015
14	CAA64085.1	763.667	ANK and PRANC domains, binds to cullin 2 and inhibits NF-κB activation	17.4	1.3	DANRE:AF-Q7ZWC2-F1	cellular & viral	L,S	Conservative exaptation	75.24		X		1	CPXV016
15	CAA64080.2	436.667	ANK and PRANC domains	14.4	6.6	DANRE:AF-A2BF68-F1	cellular & viral	L,S	Conservative exaptation	87.04		X		1	CPXV017
16	CAD90591.1	177.667	MHC class I homolog, secreted, blocks NKG2D receptor, OMCP	13.8	3.1	swissprot/AFDB:AF-Q8HYS5-F1	cellular & viral	I,S	Conservative exaptation	83.63		X		1	CPXV018
17	CAD90592.1	832.667	ANK and PRANC domains, binds to cullin 2, inhibits NF-kB activation	22.7	7	MOUSE:AF-Q60846-F1	cellular & viral	L,S	Conservative exaptation	71.66		X		1	CPXV019
18	CAD90593.1	169.667	Paralog of VAC C7L	5.5	3	SCHMA/AFDB:AF-A0A3Q0KMF6-F1	cellular	I,S	Origin unknown	84.71		X		1	CPXV020
19	CAA64090.1	137.667	Epidermal growth factor homolog, EGFR-dependent MAPK/ERK1/2 activation	7.6	23.7	DICDI:AF-Q551Y5-F1	cellular	I,S	Conservative exaptation	72.79	C11R	1	9/210*	1	CPXV021
20	CAD90594.1	330.667	N-term prolyl hydroxylase fold, C-term IL-1 receptor antagonist, binds ku	14	3.9	CANAL:AF-Q59PU6-F1	cellular & viral	L,S	Radical exaptation	84.99	C10L	1	10/209*	1	CPXV022
21	CAA64092.1	241.667	KilA-N and RING domains, E3 ubiquitin ligase, blocks apoptosis, virulence factor	14.1	3.6	HUMAN:AF-Q07820-F1	cellular & viral	L,S	Conservative exaptation	90.31		F	11-12/208-207*	1	CPXV023
22	CAD90595.1	123.667	IL-18 binding protein homolog, secreted, blocks IL-18 receptor binding site	13.2	1.3	7al7-A	cellular & viral	I,S	Conservative exaptation	89.74		1	13	1	CPXV024
23	CAD90596.1	667.667	ANK and PRANC domains, CP77 protein, host range,	17.8	2.7	6mok-A	cellular & viral	L,S	Conservative exaptation	86.83		D	14-17	1	CPXV025
24	CAA64095.1	61.6667	Intrinsically disordered	<5	NA	NA	noHit	S,D	Origin unknown	59.25		1	18	1	CPXV026
25	CAA64096.1	613.667	ANK and PRANC domains, targets IFITs for degradation, IFN resistance	13.5	13.8	STRER/AFDB:AF-A0A0K0ES80-F1	cellular & viral	L,S	Conservative exaptation	84.01	C9L	1	19	1	CPXV027
26	CAA64097.1	181.667	PIE domain, secreted	5.7	3	SCHMA/AFDB:AF-A0A3Q0KMF6-F1	cellular	I,S	Origin unknown	84.13	C8L	1	20	1	CPXV028
27	CAA64098.1	149.667	Host range, inhibits type I IFN production and signaling	6.1	2.2	TRITR/AFDB:AF-A0A077Z996-F1	cellular & viral	I,S	Origin unknown	93.08	C7L	1	21	1	CPXV029
28	QKE61155.1	28.6667	Transmembrane (TM) domain	<5	NA	NA	noHit	S,S	Origin unknown	87.25		1		1
29	CAA64099.1	155.667	Bcl-2 domain, inhibits type I IFN production and signaling, targets HDAC5 for degradation	8.1	6.4	2lpc-A	cellular & viral	I,S	Conservative exaptation	90.08	C6L	1	22	1	CPXV030
30	CAA64100.1	204.667	BTB domain without Kelch	15.9	2.8	swissprot/AFDB:AF-A7IAH1-F1	cellular & viral	L,S	Conservative exaptation	89.46	C5L	1	23	D	CPXV032
31	CAA64101.1	314.667	Inactive prolyl hydroxylase, induction of hypoxic response, inhibits NF-kB signaling, binds ku	12	6.8	swissprot/AFDB:AF-Q5RCQ9-F1	cellular & viral	L,S	Radical exaptation	82.36	C4L	1	24	1	CPXV033
32	CAA64102.1	258.667	Complement control protein (CCP), prevents complement activation, secreted	16.6	9.2	TRITR/AFDB:AF-A0A077YYR3-F1	cellular & viral	L,S	Conservative exaptation	90.84	C3L	1	25	1	CPXV034
33	CAA64103.1	511.667	BTB and Kelch domains, inhibits inflammation, reduces immunopathology	33.5	3.7	TRITR/AFDB:AF-A0A077Z1B2-F1	cellular & viral	L,S	Conservative exaptation	86.2	C2L	1	26	1	CPXV035
34	CAA64104.1	231	Bcl-2 domain	10.7	5.3	DROME:AF-Q0KIE7-F1	cellular & viral	L,S	Conservative exaptation	86	C1L	1	27	1	CPXV036
35	CAA64105.1	116.667	Bcl-2 domain, inhibits NF-kB activation and apoptosis	10.1	3.1	6zie-B	cellular & viral	I,S	Conservative exaptation	95.67	N1L	1	28	1	CPXV037
36	CAA64106.1	174.667	Bcl-2 domain, IRF3 activation inhibitor, alpha amanitin target	7.4	4.1	4hw4-A	cellular & viral	I,S	Conservative exaptation	77.61	N2L	1	29	1	CPXV038
37	CAA64107.1	474	ANK, no PRANCdomain, inhibits intrinsic apoptosis at the level of the apoptosome	25	38.1	MAIZE:AF-A0A1D6LUG9-F1	cellular & viral	L,S	Conservative exaptation	84.84	M1L	1	30	1	CPXV039
38	CAA64108.1	163	PIE domain, blocks SD28-mediated T cell activation, secreted	9.6	2.7	3on9-A	viral	I,S	Origin unknown	72.79	M2L	1	31	1	CPXV040
39	CAA64109.1	283.667	ANK domain, no PRANC domain, NFkB inhibitor, host range	17.4	2.9	DANRE:AF-Q6PFL6-F1	cellular & viral	L,S	Conservative exaptation	95.96	K1L	1	32	1	CPXV041
40	CAA64110.1	372.667	Serpin (SPI3), enveloped virus protein, associated with A56 protein	47.6	11	9PEZI1/AFDB:AF-A0A175VZL6-F1	cellular & viral	L,S	Conservative exaptation	89.48	K2L	1	33	1	CPXV042
41	CAA64111.1	87.6667	Mimic of eIF2a, pseudo-substrate for PKR, PKR inhibitor, IFN resistance	9.1	3.6	9PEZI1/AFDB:AF-A0A175VUV3-F1	cellular & viral	S,S	Origin unknown	92.26	K3L	1	34	1	CPXV043
42	CAA64112.1	423.667	Phospholipase-D homolog	60	7.4	MOUSE:AF-Q9ERV1-F1	cellular	L,S	Direct functional recruitment	91.86	K4L	1	35	1	CPXV044
43	CAA64113.1	275.667	Monoglyceride lipase homolog	43.5	37.4	MOUSE:AF-Q01339-F1	cellular & viral	L,S	Direct functional recruitment	94.04	K5L, K6L	D	36-38	1	CPXV045
44	CAA64114.1	161	Bcl-2 domain, binds DDX3, blocks IFN-β promoter induction	9	3.6	2rod-A	cellular & viral	I,S	Conservative exaptation	84.77	K7R	1	39	1	CPXV046
45	CAA64115.1	237.667	Bcl-2 domain, localized to mithochondria, blocks mithochondrial apoptosis	10.3	3	swissprot/AFDB:AF-H9JU86-F1	cellular & viral	L,S	Conservative exaptation	65.36	F1L	1	40	1	CPXV048
46	CAA64116.1	147	dUTPase, contibutes to grouth in quiescent cells and virulence	21.2	1.6	HUMAN:AF-Q16774-F1	cellular & viral	I,S	Direct functional recruitment	93.31	F2L	1	41	1	CPXV049
47	CAA64117.1	484.667	BTB and Kelch domains, contributes to virulence, larger lesion size	28.4	4.6	9EURO2/AFDB:AF-A0A0D2GXJ4-F1	cellular & viral	L,S	Conservative exaptation	88.12	F3L	1	42	1	CPXV050
48	CAA64118.1	318.667	Ribonucleotide reductase small subunit	48.9	1.9	swissprot/AFDB:AF-Q8DSD7-F1	cellular & viral	L,S	Direct functional recruitment	88.09	F4L	1	43	1	CPXV051
49	CAA64119.1	322.667	Immunoglobulin domain, type I membrane protein, affects plaque morphology	15	5	DRAME/AFDB:AF-A0A3P7PQI6-F1	cellular & viral	L,S	Conservative exaptation	73.82	F5L	1	44	1	CPXV052
50	CAA64120.1	73.6667	No detectable domains	<5	NA	NA	noHit	S,D	Origin unknown	63.98	F6L	1	45	1	CPXV053
51	CAA64121.1	80	No detectable domains	<5	NA	NA	noHit	S,D	Origin unknown	55.29	F7L	1	46	1	CPXV054
52	CAA64122.1	64.6667	No detectable domains, cytoplasmic, non-essentiain in VACV	<5	NA	NA	noHit	S,D	Origin unknown	68.54	F8L	1	47	1	CPXV055
53	CAD90597.1	211.667	Mature virion (MV) membrane protein, entry-fusion complex (EFC) component	5.7	3	SCHMA/AFDB:AF-A0A3Q0KMF6-F1	cellular	L,S	Origin unknown	83.83	F9L	1	48	1	CPXV056
54	CAD90598.1	438.667	Serine/threonine kinase 2, 7- protein complex, early stage morphogenesis	17.7	3.8	7sqm-A	cellular & viral	L,S	Conservative exaptation	89.36	F10L	1	49	1	CPXV057
55	CAD90599.1	353.667	RhoA-mDia signaling inhibitor, promotes cell motility	11.5	4.5	DROME:AF-Q9VN60-F1	cellular & viral	L,S	Radical exaptation	82.26	F11L	1	50	1	CPXV059
56	CAD90600.1	633.667	Wrapped virion (WV) component, complex with E2 protein, promotes WV trafficking	17.2	4.6	BRUMA/AFDB:AF-A0A5S6P8S6-F1	cellular & viral	L,S	Radical exaptation	88.88	F12L	1	51	1	CPXV060
57	CAD90601.1	371.667	Palmitylated enveloped virion (EV) glycoprotein, P-lipase homolog, WV formation	48.3	8.7	SPOS1/AFDB:AF-U7PZ68-F1	cellular	L,S	Conservative exaptation	91.99	F13L	1	52	1	CPXV061
58	CAD90602.1	72.6667	Distant homolog of A30 protein	<5	NA	NA	noHit	S,D	Origin unknown	65.05	F14L	1	53	1	CPXV062
59	YP_910497.1	48.6667	MV membrane, cell adhesion, virulence factor, non-essential in VACV	6.3	10.2	SOYBN:AF-A0A0R0K3S9-F1	cellular & viral	S,S	Origin unknown	78.88	F14.5L	1	53.5	1	CPXV062.5
60	CAD90603.1	158	Predicted all-b domain, highly conserved in most chordopoxviruses	5.9	3.3	CAEEL:AF-U4PC52-F1	cellular & viral	I,S	Origin unknown	82.25	F15L	1	54	1	CPXV064
61	CAD90604.1	230.667	Non-functional serine recombinase	11.6	7.6	6dgc-D	cellular & viral	L,S	Radical exaptation	81.59	F16L	1	55	1	CPXV065
62	CAD90605.1	101	Core DNA-binding P-protein, (VP11), morphogenesis, Akt-dependent degradation of cGAS	<5	NA	NA	noHit	I,D	Origin unknown	68.2	F17R	1	56	1	CPXV066
63	CAD90606.1	479	Poly(A) polymerase large subunit (VP55), catalytic	5.9	3.7	4ok0-B	cellular & viral	L,S	Conservative exaptation	94.15	E1L	1	57	1	CPXV067
64	CAD90607.1	736.667	WV specific, in complex with F12 protein, promotes WV trafficing	14.5	5.8	7mis-A	cellular & viral	L,S	Radical exaptation	95.75	E2L	1	58	1	CPXV068
65	CAD90608.1	189.667	Z-DNA binding domain, dsRNA-binding, PKR inhibitor, IFN resistance	10.8	2.3	STRER/AFDB:AF-A0A0K0ECK2-F1	cellular & viral	I,S	Conservative exaptation	79.19	E3L	1	59	1	CPXV069
66	CAD90609.1	258.667	RNA polymerase 30 kDa subunit (RPO30)	6.4	36.3	SCHMA/AFDB:AF-A0A3Q0KLA6-F1	cellular & viral	L,S	Direct functional recruitment	82.02	E4L	1	60	1	CPXV070
67	CAD90610.1	331	2 DNA-binding BEN domains, cGAS and IFN type 1 inhibitor, virulence factor	11.8	3.2	ECOLI:AF-P37024-F1	cellular	L,S	Conservative exaptation	79.54	E5R	1	61	1	CPXV071
68	CAD90611.1	566.667	MV core protein, association of crescents with viroplasm	7.8	8.8	RAT:AF-A0A0G2K982-F1	cellular	L,S	Origin unknown	84.42	E6R	1	62	1	CPXV072
69	CAD90612.1	165.667	Myristoylated protein	5.9	3	SCHMA/AFDB:AF-A0A3Q0KMF6-F1	cellular	I,D	Origin unknown	58.68	E7R	1	63	1	CPXV073
70	CAD90613.1	272.667	Virion core, impacts core transcription	<5	NA	NA	noHit	L,S	Origin unknown	77.09	E8R	1	64	1	CPXV074
71	CAD90614.1	1005.67	DNA polymerase	25.8	2.9	9NOCA1/AFDB:AF-K0EPQ7-F1	cellular & viral	L,S	Direct functional recruitment	91.81	E9L	1	65	1	CPXV075
72	CAD90615.1	95	Sulfhydryl oxidase, S-S bond formation pathway, virion protein	10	10.2	swissprot/AFDB:AF-Q45057-F1	cellular & viral	S,S	Conservative exaptation	96.44	E10R	1	66	1	CPXV076
73	CAD90615.1	129	MV core protein	22.3	1.4	6rfg-B	viral	I,S	Origin unknown	84.68	E11L	1	67	1	CPXV077
74	CAD90617.1	665.667	C-terminal TM, activates of ERK1/2 signaling pathway, increases virulence	6.4	3	SCHMA/AFDB:AF-A0A3Q0KMF6-F1	cellular	L,S	Radical exaptation	82.85	O1L	1	68	1	CPXV078
75	CAD90618.1	107.667	Glutaredoxin, ribonucleotide reductase cofactor	20.8	4.5	PARBA/AFDB:AF-A0A0A2V1H7-F1	cellular & viral	I,S	Direct functional recruitment	97.49	O2L	1	69	1	CPXV079
76	YP_910498.1	34.6667	MV membrane, EFC component	<5	NA	NA	noHit	S,S	Origin unknown	79.66	O3L	1	69.5	1
77	CAD90619.1	311.667	DNA-binding core protein, winged HTH domain	<5	NA	NA	noHit	L,S	Direct functional recruitment	83.33	I1L	1	70	1	CPXV080
78	CAD90620.1	72.6667	MV membrane protein required for morphogenesis	5.9	3	SCHMA/AFDB:AF-A0A3Q0KMF6-F1	cellular	S,D	Origin unknown	66.18	I2L	1	71	1	CPXV081
79	CAD90621.1	268.667	ssDNA-binding phosphoprotein, DNA replication	9.3	3.8	DICDI:AF-Q55GK5-F1	cellular & viral	L,S	Direct functional recruitment	81.61	I3L	1	72	1	CPXV082
80	CAD90622.1	770.667	Ribonucleotide reductase large subunit	62.5	4.8	WUCBA/AFDB:AF-A0A3P7GJP5-F1	cellular & viral	L,S	Direct functional recruitment	92.58	I4L	1	73	1	CPXV083
81	CAD90623.1	78.6667	MV membrane protein, VP13, virulence factor, non-essential in VACV	7.9	11.1	DANRE:AF-A0A0R4IHF6-F1	cellular & viral	S,S	Origin unknown	86.3	I5L	1	74	1	CPXV084
82	CAD90624.1	381.667	Telomere binding protein, DNA packaging	9	2.6	swissprot/AFDB:AF-Q3KLJ5-F1	cellular & viral	L,S	Conservative exaptation	85.77	I6L	1	75	1	CPXV085
83	CAD90625.1	422.667	Serine protease, virion morphogenesis	12.7	8.4	5haf-A	cellular & viral	L,S	Conservative exaptation	93.69	I7L	1	76	1	CPXV086
84	CAD90626.1	675.667	Core DNA/RNA dependent NTPase (NPH-II), helicase	25.3	1.6	MOUSE:AF-Q60854-F1	cellular & viral	L,S	Conservative exaptation	91.94	I8R	1	77	1	CPXV087
85	CAD90627.1	590.667	Metalloprotease homolog	15.3	3.5	7o3c-M	cellular & viral	L,S	Conservative exaptation	85.91	G1L	1	78	1	CPXV088
86	CAD90628.1	110.667	MV membrane, EFC component	5.3	3	SCHMA/AFDB:AF-A0A3Q0KMF6-F1	cellular	I,S	Origin unknown	82.36	G3L	1	79	1	CPXV089
87	CAD90629.1	220	Viral late transcription elongation factor (VLTF)	5.5	3	SCHMA/AFDB:AF-A0A3Q0KMF6-F1	cellular	L,S	Origin unknown	93.52	G2R	1	80	1	CPXV091
88	CAD90630.1	124	Virion protein, glutaredoxin 2, S-S bond formation pathway	7.6	8.4	ARATH:AF-Q9C5X2-F1	cellular & viral	I,S	Direct functional recruitment	92.76	G4L	1	81	1	CPXV090
89	CAD90631.1	433.667	Core protein, Fen-1 nuclease homolog, DNA recombination	19.8	1.2	HUMAN:AF-Q8IV08-F1	cellular & viral	L,S	Conservative exaptation	93.56	G5R	1	82	1	CPXV092
90	CAD90632.1	62.6667	RNA polymerase 7 kDa subunit (RPO7)	5.6	4.1	MAIZE:AF-A0A1D6K822-F1	cellular & viral	S,S	Direct functional recruitment	80.97	G5.5R	1	83	1	CPXV093
91	CAD90633.1	165	NLPc/P60 superfamily protein, predicted hydrolase, non-essential in cell culture	18.1	29.2	MAIZE:AF-A0A1D6HLU3-F1	cellular	I,S	Conservative exaptation	90.67	G6R	1	84	1	CPXV094
92	CAD90634.1	371	Virion phosphoprotein, 7-protein complex, early stage morphogenesis	7.6	2.9	DICDI:AF-Q54K28-F1	cellular & viral	L,S	Origin unknown	62.61	G7L	1	85	1	CPXV095
93	CAD90635.1	259.667	Viral late transcription factor 1, (VLTF-1), PCNA homolog	20.3	4	3v62-E	cellular & viral	L,S	Conservative exaptation	90.04	G8R	1	86	1	CPXV097
94	CAD90636.1	339.667	MV membrane, EFC component, myristoylated	6.3	2.7	METJA:AF-Q57581-F1	cellular	L,S	Origin unknown	87.22	G9R	1	87	1	CPXV098
95	CAD90637.1	249.667	Myristoylated virion membrane protein, EFC component, neutralizing antibody target	6	13.3	7jk5-C	cellular & viral	L,S	Origin unknown	77.83	L1R	1	88	1	CPXV099
96	CAD90638.1	92	Required for crescent membrane and MV formation, VMAP	7.8	6.3	swissprot/AFDB:AF-Q0IAJ3-F1	cellular	S,S	Origin unknown	87.5	L2R	1	89	1	CPXV100
97	CAD90639.1	350	Core protein, in core transcription	13.1	2.5	ONCVO/AFDB:AF-A0A044QME0-F1	cellular & viral	L,S	Radical exaptation	79.23	L3L	1	90	1	CPXV101
98	CAD90640.1	251	DNA-binding core transcription protein (VP8), I7-depending cleavage	<5	NA	NA	noHit	L,S	Radical exaptation	80.16	L4R	1	91	1	CPXV102
99	CAD90641.1	127.667	MV membrane, EFC component	<5	NA	NA	noHit	I,S	Origin unknown	77.23	L5R	1	92	1	CPXV103
100	CAD90642.1	152.667	Core protein, 7-protein complex, early stage morphogenesis	<5	NA	NA	noHit	I,S	Origin unknown	71.58	J1R	1	93	1	CPXV104
101	CAD90643.1	176.667	Thymidine kinase	31.4	3.5	swissprot/AFDB:AF-Q9YAT1-F1	cellular & viral	I,S	Direct functional recruitment	92.71	J2R	1	94	1	CPXV105
102	CAD90644.1	332.667	Cap methyltransferase and poly(A) polymerase small subunit	28.2	4.1	swissprot/AFDB:AF-P97283-F1	cellular & viral	L,S	Direct functional recruitment	90.19	J3R	1	95	1	CPXV106
103	CAD90645.1	184.667	RNA polymerase 22 kDa subunit (RPO22)	8.3	3.9	7dn3-E	cellular & viral	I,S	Direct functional recruitment	94.79	J4R	1	96	1	CPXV107
104	CAD90646.1	132.667	MV membrane, EFC component	<5	NA	NA	noHit	I,S	Origin unknown	81.98	J5L	1	97	1	CPXV108
105	CAD90647.1	1286	RNA polymerase 147 kDa subunit (RPO147)	32.2	17.5	HUMAN:AF-Q9UIK5-F1	cellular & viral	L,S	Direct functional recruitment	93.94	J6R	1	98	1	CPXV109
106	CAD90648.1	171	Serine/tyrosine phosphatase, morphogenesis, STAT 1/STAT 2, signaling, blocks IFN	19.8	12.1	RAT:AF-Q80WY6-F1	cellular & viral	I,S	Conservative exaptation	97.19	H1L	1	99	1	CPXV110
107	CAD90649.1	188.667	MV membrane, EFC component	5.7	3	SCHMA/AFDB:AF-A0A3Q0KMF6-F1	cellular	I,S	Origin unknown	83.65	H2R	1	100	1	CPXV111
108	CAD90650.1	323.667	Glycosyltransferase family 2, MV heparin bind surface protein, neut antibody target	14.7	2.9	DICDI:AF-Q54K28-F1	cellular & viral	L,S	Conservative exaptation	86.37	H3L	1	101	1	CPXV112
109	CAD90651.1	794.667	RNA polymerase associated protein (RAP94), early transcription	8.7	6.3	swissprot/AFDB:AF-A9N5C6-F1	cellular & viral	L,S	Origin unknown	88.89	H4L	1	102	1	CPXV113
110	CAD90652.1	211.667	Late transcription factor 4 (VTLF-4), multifunctional protein	6	21.9	DANRE:AF-A0A0R4IDF5-F1	cellular	L,D	Origin unknown	65.45	H5R	1	103	1	CPXV114
111	CAD90653.1	313.667	Core DNA topoisomerase type I, early ranscription	23.5	1	swissprot/AFDB:AF-P35923-F1	cellular & viral	L,S	Direct functional recruitment	93.7	H6R	1	104	1	CPXV115
112	CAD90654.1	145.667	Crescent membrane and IV formation, VMAP	20.4	1.1	4w5x-A	viral	I,S	Origin unknown	94.69	H7R	1	105	1	CPXV117
113	CAD90655.1	844	Capping enzyme large catalytic subunit	28.8	0.7	STRER/AFDB:AF-A0A0K0EP09-F1	cellular & viral	L,S	Conservative exaptation	90.6	D1R	1	106	1	CPXV118
114	CAD90656.1	146	Virion core protein, 7-protein complex, early stage morphogenesis	<5	NA	NA	noHit	I,S	Origin unknown	83.48	D2L	1	107	1	CPXV119
115	CAD90657.1	236.667	Virion core protein, 7-protein complex, early morphogenesis	11.3	3.4	5lt4-D	cellular	L,S	Radical exaptation	87.15	D3R	1	108	1	CPXV120
116	CAD90658.1	217.667	Uracil-DNA glycosylase, DNA replication	21.9	2.4	4ws0-A	cellular & viral	L,S	Direct functional recruitment	97.06	D4R	1	109	1	CPXV121
117	CAD90659.1	784.667	Primase-helicase, DNA replication and DNA uncoating	23.8	3	SCHMA/AFDB:AF-A0A3Q0KMF6-F1	cellular & viral	L,S	Virus Hallmark Genes	89	D5R	1	110	1	CPXV122
118	CAD90660.1	636.667	Early transcription factor (VETF) small subunit, ATPase, predicted helicase	30.8	2.2	RAT:AF-D3ZQP6-F1	cellular & viral	L,S	Conservative exaptation	91.89	D6R	1	111	1	CPXV123
119	CAD90661.1	161	RNA polymerase subunit 18 kDa subunit (RPO18)	13.8	11.1	DANRE:AF-A0A0R4IXT8-F1	cellular & viral	I,S	Direct functional recruitment	94.68	D7R	1	112	1	CPXV124
120	CAD90662.1	304	MV membrane, inactive carbonic anhydrase homolog, GAG-binding	33.6	1.6	6b00-A	cellular & viral	L,S	Radical exaptation	89.84	D8L	1	113	1	CPXV125
121	CAD90663.1	212.667	mRNA decapping enzyme, decapping of host or viral mRNA	12.8	2.2	HUMAN:AF-Q9HAR2-F1	cellular & viral	L,S	Conservative exaptation	91.51	D9R	1	114	1	CPXV126
122	CAD90664.1	247.667	mRNA decapping enzyme, decapping of host or viral mRNA	12.1	2.7	5lor-B	cellular & viral	L,S	Conservative exaptation	93.78	D10R	1	115	1	CPXV127
123	CAD90665.1	630.667	Core DNA-dependent ATPase (NPH-I), transcription termination	27.8	2.7	PLAF7:AF-Q8I242-F1	cellular & viral	L,S	Conservative exaptation	90.66	D11L	1	116	1	CPXV128
124	CAD90666.1	286.667	Capping enzyme small non-catalytic subunit	16.2	3.5	9EURO2/AFDB:AF-A0A0D2HHM6-F1	cellular & viral	L,S	Conservative exaptation	96.64	D12L	1	117	1	CPXV129
125	CAD90667.1	550.667	Scaffold domain protein of immature virion, rifampicin target	18.9	3.3	DANRE:AF-A8KB74-F1	cellular & viral	L,S	Virus Hallmark Genes	96.18	D13L	1	118	1	CPXV131
126	CAD90668.1	149.667	Viral late transcription factor 2 (VTLF-2)	<5	NA	NA	noHit	I,S	Origin unknown	87.03	A1L	1	119	1	CPXV132
127	CAD90669.1	223.667	Viral late transcription factor 3 (VTLF-3)	6	3.5	STAA8:AF-Q2G2V5-F1	cellular	L,S	Direct functional recruitment	81.05	A2L	1	120	1	CPXV133
128	CAD90670.1	75.6667	Virion protein, S-S bond formation pathway	<5	NA	NA	noHit	S,D	Origin unknown	69.37	A2.5L	1	121	1	CPXV134
129	CAD90671.1	643.667	Precursor of major core protein 4b (p4b), morphogenesis	16.9	2.5	DROME:AF-Q4V6M1-F1	cellular & viral	L,S	Radical exaptation	76.76	A3L	1	122	1	CPXV135
130	CAD90672.1	282.667	Core protein, morphogenesis	6.3	3.2	swissprot/TRYB2/AFDB:AF-Q38AH0-F1	cellular & viral	L,D	Origin unknown	53.1	A4L	1	123	1	CPXV136
131	CAD90673.1	164	RNA polymerase 19 kDa subunit (RPO19)	8.5	2.2	7ozn-F	cellular & viral	I,S	Direct functional recruitment	77.17	A5R	1	124	1	CPXV137
132	CAD90674.1	372	Crescent membrane and IV formation, VMAP	5.3	3	SCHMA/AFDB:AF-A0A3Q0KMF6-F1	cellular	L,S	Origin unknown	91.46	A6L	1	125	1	CPXV138
133	CAD90675.1	709.667	Early transcription factor large subunit (VETF)	8.2	7.5	MAIZE:AF-A0A1D6FPN6-F1	cellular & viral	L,S	Origin unknown	93.23	A7L	1	126	1	CPXV139
134	CAD90676.1	288	Intermediate transcription factor 3 (VLTF-3) small subunit	9.3	4.3	3h4c-A	cellular & viral	L,S	Direct functional recruitment	79.43	A8R	1	127	1	CPXV140
135	CAD90677.1	107	MV membrane, morphogenesis	7.4	5.8	DICDI:AF-Q54SG2-F1	cellular & viral	I,D	Origin unknown	64.05	A9L	1	128	1	CPXV141
136	CAD90678.1	890.667	Precursor of major core protein 4a (p4a), morphogenesis	9.5	3.9	HUMAN:AF-Q99549-F1	cellular & viral	L,S	Origin unknown	78.32	A10L	1	129	1	CPXV142
137	CAD90679.1	317.667	Crescent membrane and IV formation, VMAP	5.8	3	SCHMA/AFDB:AF-A0A3Q0KMF6-F1	cellular	L,D	Origin unknown	56.11	A11R	1	130	1	CPXV143
138	CAD90680.1	193.667	Virion core protein, morphogenesis	<5	NA	NA	noHit	I,D	Origin unknown	64.04	A12L	1	131	1	CPXV144
139	CAD90681.1	67.6667	MV membrane phosphoprotein, morphogenesis	<5	NA	NA	noHit	S,S	Origin unknown	71.66	A13L	1	132	1	CPXV145
140	CAD90682.1	89.6667	MV membrane phosphoprotein, morphogenesis	8.4	10.2	YEAST:AF-P20435-F1	cellular & viral	S,S	Conservative exaptation	68.19	A14L	1	133	1	CPXV146
141	YP_233016.1	52.6667	MV membrane, virulence factor	6.8	12.8	DANRE:AF-A0A0R4IYN4-F1	cellular & viral	S,S	Conservative exaptation	88.24	A14.5L	1	134	1	CPXV147
142	CAD90683.1	93.6667	Virion core protein, 7-protein complex, early stage morphogenesis	6	4.5	swissprot/AFDB:AF-Q9P9I9-F1	cellular	S,S	Origin unknown	89.15	A15L	1	135	1	CPXV148
143	CAD90684.1	376.667	MV membrane, EFC component, myristoylated	7.3	14.6	7cgf-A	cellular & viral	L,S	Origin unknown	82.73	A16L	1	136	1	CPXV149
144	CAD90685.1	202.667	MV membrane phosphoprotein, required for morphogenesis	10.3	2.3	3jbi-V	cellular & viral	L,S	Radical exaptation	70.6	A17L	1	137	1	CPXV150
145	CAD90686.1	493	DNA-dependent ATP-ase, DNA helicase	27.6	3.9	MAIZE:AF-A0A1D6QTD0-F1	cellular & viral	L,S	Conservative exaptation	86.44	A18R	1	138	1	CPXV151
146	CAD90687.1	76	Core zinc finger protein, involved in IV maturation to MV	<5	NA	NA	noHit	S,D	Conservative exaptation	67.7	A19L	1	139	1	CPXV152
147	CAD90688.1	116.667	MV membrane, EFC component	5.6	3	SCHMA/AFDB:AF-A0A3Q0KMF6-F1	cellular	I,S	Origin unknown	86.6	A21L	1	140	1	CPXV153
148	CAD90689.1	425.667	DNA polymerase processivity factor, DNA replication	10.7	6.7	9EURO2/AFDB:AF-A0A0D2DSM2-F1	cellular & viral	L,S	Radical exaptation	91.02	A20R	1	141	1	CPXV154
149	CAD90690.1	186.667	Holliday junction resolvase, resolves concatemer junctions	13.7	1.6	MAIZE:AF-B4FP54-F1	cellular & viral	I,S	Direct functional recruitment	86.39	A22R	1	142	1	CPXV155
150	CAD90691.1	381.667	Intermediate transcription factor 3 large subunit (VITF-3)	8.1	3.8	swissprot/AFDB:AF-E4V2N2-F1	cellular	L,S	Conservative exaptation	90.48	A23R	1	143	1	CPXV156
151	CAD90692.1	1164	RNA polymerase 132 kDa subunit (RPO132)	33	16.7	swissprot/AFDB:AF-P09804-F1	cellular & viral	L,S	Direct functional recruitment	92.27	A24R	1	144	1	CPXV157
152	CAD90693.1	1279	A-type inclusion (ATI) body protein	8.4	3.7	swissprot/AFDB:AF-Q8SR75-F1	cellular & viral	L,S	Origin unknown	69.8	A25L	D	145-148	1	CPXV158
153	CAD90694.1	517.667	MV protein (p4c), occlusion of MVs in ATI, cell attachment, fusion inhibitor	62.1	0.2	6a9s-A	viral	L,S	Origin unknown	84.49	A26L	1	149	F	CPXV159
154	CAD90695.1	109.667	MV membrane protein, associates with A17 protein, required for MV wrapping	6.1	3	SCHMA/AFDB:AF-A0A3Q0KMF6-F1	cellular	I,S	Origin unknown	76.28	A27L	1	150	1	CPXV162
155	CAD90696.1	145.667	MV membrane protein, EFC component	<5	NA	NA	noHit	I,S	Origin unknown	81.95	A28L	1	151	1	CPXV163
156	CAD90697.1	304.667	RNA polymerase 35 kDA subunit (RPO35)	9.6	2.4	CAMJE/AFDB:AF-Q0PBT8-F1	cellular & viral	L,S	Direct functional recruitment	96.84	A29L	1	152	1	CPXV164
157	CAD90698.1	76.6667	Virion phosphoprotein, 7-protein complex, early stage morphogenesis	5.6	3	SCHMA/AFDB:AF-A0A3Q0KMF6-F1	cellular	S,S	Origin unknown	78.35	A30L	1	153	1	CPXV165
158	YP_910499.1	42	Crescent membrane and IV formation, VMAP, associates with L2 protein	5.5	4.3	HUMAN:AF-Q9BRQ6-F1	cellular & viral	S,S	Origin unknown	88.09	A30.5L	1	153.5	1	CPXV165.5
159	CAD90699.1	145	US22 family, SUKH superfamily, predicted dsRNA binding, PKR inhibitor	<5	NA	NA	noHit	I,S	Conservative exaptation	75.03	A31R	1	154	1	CPXV166
160	CAD90700.1	300	DNA packaging ATPase	17.2	4.1	SCHMA/AFDB:AF-G4VD46-F1	cellular & viral	L,S	Virus Hallmark Genes	85.92	A32L	1	155	1	CPXV167
161	CAD90701.1	184.667	EV membrane glycoprotein, phosphorylated, actin tail formation	9.1	3.1	swissprot/AFDB:AF-D1Z670-F1	cellular & viral	I,S	Conservative exaptation	73.91	A33R	1	156	1	CPXV168
162	CAD90702.1	167.667	EV membrane, C-type lectin, actin tail formation, EV release	16.5	2	7odu-C	cellular & viral	I,S	Conservative exaptation	90.36	A34R	1	157	1	CPXV169
163	CAD90703.1	175.667	MHC class II antigen presentation inhibitor, virulence factor	<5	NA	NA	noHit	I,S	Origin unknown	86.92	A35R	1	158	1	CPXV171
164	CAD90704.1	222.667	WV membrane specific, actin tail formation, microtibule movement	5.1	3	SCHMA/AFDB:AF-A0A3Q0KMF6-F1	cellular	L,D	Origin unknown	47.23	A36R	1	159	1	CPXV172
165	CAD90705.1	268	Inactive prolyl hydroxylase, induction of hypoxic response?, paralog of C10, C4 proteins	12.8	8	METJA:AF-Q58960-F1	cellular & viral	L,S	Radical exaptation	85.69	A37R	1	160	1	CPXV173
166	CAD90706.1	64	No detectable domains, uncharacterized	<5	NA	NA	noHit	S,D	Origin unknown	58.36		1	161	1	CPXV174
167	CAD90707.1	277	CD47 homolog, integral membrane protein, promotes Ca2+ influx into infected cells	24.5	15.1	DANRE:AF-A0A0R4IRN4-F1	cellular & viral	L,S	Conservative exaptation	87.05	A38L	1	162	1	CPXV175
168	CAD90708.1	401.667	Semaphorin homolog, secreted, blocks semaphorin cell surface receptor	40.1	9.6	HUMAN:AF-Q92478-F1	cellular & viral	L,S	Conservative exaptation	94.01	A39R	F	163-164	1	CPXV176
169	CAD90709.1	164.667	Lectin homolog, type II TM, cell surface	11.5	6.1	SCHMA/AFDB:AF-A0A5K4F7A3-F1	cellular & viral	I,S	Conservative exaptation	76.82	A40R	1	165	1	CPXV177
170	CAD90710.1	218.667	PIE domain, secreted, binds chemokines, interferes with chemokine-GAG interaction	32.9	0.5	2vga-A	viral	L,S	Origin unknown	89.8	A41L	1	166	1	CPXV178
171	CAD90711.1	132.667	Profilin homolog, interacts with ATI protein and tropomyosin	24.9	1	4x1l-A	cellular & viral	I,S	Direct functional recruitment	93.59	A42R	1	167	1	CPXV179
172	CAD90712.1	195.667	Type I membrane glycoprotein, localizes to Golgi complex and plasma membrane	8	5.4	swissprot/AFDB:AF-Q9GKE8-F1	cellular & viral	I,D	Origin unknown	67.24	A43R	1	168	1	CPXV180
173	CAD90713.1	78	Inhibitor of host translation initiation, suppresses innate and adaptive immunity	<5	NA	NA	noHit	S,D	Origin unknown	55.51	A43.5R	1	169	1	CPXV181
174	CAD90714.1	345.667	Hydroxysteroid dehydrogenase, inflammatory response inhibitor	51.8	5.2	STRER/AFDB:AF-A0A0K0EPB6-F1	cellular & viral	L,S	Direct functional recruitment	95.56	A44L	1	170	1	CPXV182
175	CAD90715.1	124.667	Superoxide dismutase (Cu-Zn)-homolog, virion core protein	17.9	1.7	3qqd-A	cellular & viral	I,S	Radical exaptation	92.83	A45R	1	171	1	CPXV183
176	CAD90716.1	239.667	Bcl-2 domain, inhibits TLR- and IL-1b mediated NF-kB activation	11.4	3.2	6ybg-B	cellular & viral	L,S	Conservative exaptation	74.26	A46R	1	172	1	CPXV184
177	CAD90717.1	243.667	Gasdermin homolog, pyroptosis inhibitor? Immunoprevalent	23	17.8	swissprot/AFDB:AF-Q5R7B8-F1	cellular & viral	L,S	Conservative exaptation	77.56	A47L	1	173	1	CPXV185
178	CAD90718.1	227	Thymidylate kinase	31.3	4.6	swissprot/AFDB:AF-Q60561-F1	cellular & viral	L,S	Direct functional recruitment	90.65	A48R	1	174	1	CPXV186
179	CAD90719.1	161.667	Bcl-2 domain, disordered N-terminus, mimics IκBα, inhibits NF-kB activation	7.4	10.6	swissprot/AFDB:AF-Q6CKI0-F1	cellular & viral	I,S	Conservative exaptation	91.68	A49R	1	175	1	CPXV187
180	CAD90720.1	551.667	ATP-dependent DNA ligase	48.8	1.6	3l2p-A	cellular & viral	L,S	Direct functional recruitment	91.9	A50R	1	176	1	CPXV188
181	CAD90721.1	333.667	Distant homolog of B17 protein	11.5	3.2	6n1f-B	cellular & viral	L,S	Radical exaptation	82.5	A51R	1	177	1	CPXV189
182	CAD90722.1	189.667	Bcl-2 domain, NF-kB pathway inhibitor, blocks TLR signaling	11.2	3.1	3wix-D	cellular & viral	I,S	Conservative exaptation	87.31	A52R	1	178	1	CPXV190
183	CAD90723.1	185.667	TNF-receptor homolog, secreted, CrmC, prevents TNF binding to cell receptor	13	1.2	HUMAN:AF-Q9H2F3-F1	cellular & viral	I,S	Conservative exaptation	81.45	A53R	F	179	1	CPXV191
184	CAD90724.1	563.667	BTB and Kelch domains, strong interction with Cul 3	39.2	1.7	DICDI:AF-Q54G70-F1	cellular & viral	L,S	Conservative exaptation	89.11	A55R	1	180	1	CPXV193
185	CAD90725.1	313.667	EV membrane, hemagglutenin associated with K2 protein and EFC	15.5	3.3	MOUSE:AF-P97287-F1	cellular & viral	L,S	Conservative exaptation	64.56	A56R	1	181	1	CPXV194
186	CAD90726.1	196.667	Guanylate kinase	29.7	5.7	HUMAN:AF-Q9BYG8-F1	cellular & viral	I,S	Direct functional recruitment	93.18	A57R	F	182	1	CPXV195
187	CAD90727.1	299.667	Serine/threonine kinase 1, required for DNA replication	40.2	1.5	6bu6-D	cellular & viral	L,S	Conservative exaptation	95.4	B1R	1	183	1	CPXV196
188	CAD90728.1	502.667	Poxin-Schlafen fusion protein, blocks DNA sensing and prevents IFN induction	28.8	4.1	RAT:AF-Q99M66-F1	cellular & viral	L,S	Conservative exaptation	90.84	B2R-B3R	F	184-185	1	CPXV197
188a	YP_233066.1	219	Poxin, 2’-3’-cGAMP nuclease, blocks DNA sensing and IFN induction	16.9	3	6xb5-A	cellular & viral	L,S	Conservative exaptation	89.33	B2	1	184	X
189	CAD90729.1	557.667	Ankyrin and PRANC domains, affects ECTV spread in mouse organs	21.6	3.1	DICDI:AF-Q54K28-F1	cellular & viral	L,S	Conservative exaptation	74.95	B4R	1	186	1	CPXV198
190	CAD90730.1	316.667	EV glycoprotein, WV formation, target of protective antibody	10.9	6.1	swissprot/AFDB:AF-Q8HYS5-F1	cellular & viral	L,S	Conservative exaptation	84.85	B5R	1	187	1	CPXV199
191	CAD90731.1	182.667	HEAT/ARM repeats, C-terminal TM	10.1	3.1	6ybk-A	cellular & viral	I,S	Conservative exaptation	77.06	B6R	1	188	1	CPXV200
192	CAD90732.1	181.667	PIE domain, ER resident, SCP-3, influences lesion size in mice	15.8	2.3	3on9-B	viral	I,S	Origin unknown	75.14	B7R	1	189	1	CPXV201
193	CAD90733.1	270.667	IFN-g receptor mimic, secreted, sequesters IFN-g	17.8	1.7	DANRE:AF-E9QH26-F1	cellular & viral	L,S	Conservative exaptation	93.68	B8R	1	190	1	CPXV202
194	ABD97537.1	1902	Surface glycoprotein type 1 TM, absent in CPXV Gri and BRI, present in CPXV GER91-3	6.5	3	SCHMA/AFDB:AF-A0A3Q0KMF6-F1	cellular	L,S	Origin unknown	59.4		X		D
195	CAD90734.1	220.667	PIE, ER localized, retains MHC I in ER, prevents antigen presentation	26.5	1.3	4hkj-D	viral	L,S	Origin unknown	83.73	B9R	X	191	1	CPXV203
196	CAD90735.1	500.667	BTB and Kelch domains	36.5	13.4	DANRE:AF-B8A473-F1	cellular & viral	L,S	Conservative exaptation	88.55	B10R	D	192	1	CPXV204
197	CAD90736.1	105	Disordered	<5	NA	NA	noHit	I,D	Origin unknown	62.52	B11R	1	193	1	CPXV205
198	CAD90737.1	282.667	Serine/Threonine kinase homolog, nonfunctional	33.5	2	6cqh-B	cellular & viral	L,S	Radical exaptation	94.49	B12R	1	194	1	CPXV206
199	CAD90738.1	344.667	Serpin (SPI2), CrmA, caspase-1 and 8 inhibitor, apoptosis (pyroptosis) inhibitor	42.3	1.9	swissprot/AFDB:AF-Q32PI1-F1	cellular & viral	L,S	Conservative exaptation	87.69	B13R, B14R	1	195	1	CPXV207
200	CAD90739.1	148.667	Bcl-2, NF-kB signal inhibitor, prevents phosphorylation of IkBα, regulates MAPK/AP-1	8.9	3.7	6qb3-A	cellular & viral	I,S	Conservative exaptation	93.65	B15R	1	196	1	CPXV208
201	CAD90740.1	325.667	3 immunoglobulin domains, IL-1 receptor homolog, blocks IL-1b, prevents fever in mice	22	4.7	BRUMA/AFDB:AF-A0A5S6PVQ4-F1	cellular & viral	L,S	Conservative exaptation	88.47	B16R	1	197	1	CPXV209
202	CAD90741.1	339.667	Distant homolog of A51 protein	7.6	14.9	DROME:AF-Q0KIE7-F1	cellular & viral	L,D	Radical exaptation	36.8	B17L	1	198	1	CPXV210
203	CAD90742.1	573.667	Ankyrin and PRANC domains, binds to SCF ubiquitin ligase complex	19.1	4.5	YEAST:AF-P43611-F1	cellular & viral	L,S	Conservative exaptation	87.77	B18R	1	199	1	CPXV211
204	CAD90743.1	350.667	3 immunoglobulin domains, IFN type-1 decoy receptor, secreted, attaches to GAGs	14	14.7	6efy-A	cellular & viral	L,S	Conservative exaptation	94.06	B19R	1	200	1	CPXV212
205	CAD90744.1	794.667	Ankyrin and PRANC domains	16.8	11.9	swissprot/AFDB:AF-Q8RI94-F1	cellular & viral	L,S	Conservative exaptation	69.4	B20R	D	202-203	1	CPXV213
206	CAD90745.1	556.667	BTB and Kelch domains interacts with C3RL	33.1	4.6	HUMAN:AF-Q8NBE8-F1	cellular & viral	L,S	Conservative exaptation	84.44		D	204	1	CPXV215
207	NP_619996.1	51	No detectable domains, uncharacterized	6.5	1.4	HUMAN:AF-Q9BVG8-F1	cellular & viral	S,S	Origin unknown	80.36	C11.5R	1		1	CPXV216
208	CAD90746.1	375	Serpin (SPI1), host range factor, apoptosis inhibitor	44.3	14.9	SOYBN:AF-K7KEV4-F1	cellular & viral	L,S	Conservative exaptation	83.44	C12L	1	205	1	CPXV217
209	CAD90747.1	189.667	PIE domain, SCP-1	18.2	1.7	3on9-A	viral	I,S	Origin unknown	84.22	C13L, C14L	1	206	1	CPXV218
210	CAD90748.1	1932.67	Surface glycoprotein, type I TM, T cell response suppressor, virulence factor	8.7	22.8	DROME:AF-Q8IP70-F1	cellular & viral	L,S	Conservative exaptation	62.68		X		1	CPXV219
211	CAD90749.1	580.667	Ankyrin and PRANC domains	18.2	1	RAT:AF-Q9ESH6-F1	cellular & viral	L,S	Conservative exaptation	87.2	C15L/B21R	X		1	CPXV220
212	CAD90750.1	321.667	TNF receptor homolog and PIE domain, CrmD	14.8	8	HUMAN:AF-Q8NFD2-F1	cellular & viral	L,S	Conservative exaptation	89.53		X		1	CPXV221
213	CAD90751.1	166.667	TNF receptor homolog, secreted, CrmE, blocks TNF binding to cell receptors	14.8	3.4	TRYCC:AF-Q4DXM2-F1	cellular & viral	I,S	Conservative exaptation	92.17		X		D
214	CAD90752.1	209.667	N-methyl D-aspartate receptor homolog, Golgi localized, vGAAP, supresses apoptosis	20.9	4.2	swissprot/AFDB:AF-O67242-F1	cellular	L,S	Conservative exaptation	86.39		X		X
5	CAD90753.1	152.667	Bcl-2 domain, host range								B22R/C16L	X		1	CPXV222
4	CAD90754.1	671.667	ANK and PRANC domains								B23R-B24R/C17L-C18L	X		1	CPXV223
3	CAD90755.1	582.667	ANK and PRANC domains bind to the NF-κB p105 subunit and to SCP1								B25R-B27R/C19L-C21L	D	214-211/5-8*	1	CPXV225
2	CAD90756.1	350.667	TNF-a receptor homolog and PIE domain, CrmB								B28R/C22L	D	215-217/2-4*	1	CPXV226
1	CAD90757.1	254.667	PIE domain, chemokine binding protein								B29R/C23L	F	218/1*	1	CPXV227
			Additional paralogs of OPGs present only in Alaskapoxvirus, New World
			ORPVs and Centapoxviruses
X1	YP_009143321.1	222	PIE domain, ortholog of NY_014-189, paralog of OPG038(M2L)								RCNV-Herman-008
X2	AOP31436.1	185	Gasdermin D, ortholog of Murmansk-171, Paralog of OPG177 (A47L)								RCNY-85A-159
X3	AOP31478.1	775	Ankyrin+PRANC, ortholog of Murmansk-195, paralog of OPG014								RCNV-85A-201
X4	QED21124.1	561	Ankyrin+PRANK, ortholog of Murmansk-194, paralog of OPG025(C9L)								Alaska205
			TNFR and/or PIE domains
			BTB+Kelch domains, or BTB
			Ankyrin+PRANC domains, or ANK alone
			Bcl-2 domain
			Virus housekeeping genes, mostly essential and conserved in all ORPVs
			Other genes mostly implicated in virus-host interaction
		X	ORF sequence can't be identified
		D	large deletion(s) (50+ bp or >1/3 reference length)
		F	frameshift(s)
		N	in-frame nonsense mutation(s)
			Column F
			Node # from the tree in Fig.2 (Senkevich et al. 2021, doi: https://doi.org/10.1128/mBio.01495) where the respective gene was acquired
		*	VACV WR genes present at both ends of the genome
		a	Dali Z score, rmsd and hit id of best cellular hit if any with Z>5. Otherwise for best viral hit or 'noHit' indicated.
		b	Origin of best hit(s) with Dali Z >5
		c	OPG size: L(arge) >200 aa, 100 < I(ntermediate) <= 200, S(mall) <= 100 aa
			OPG fold: Disordered (D), Structured/globular (S)
